# A comprehensive analysis of gut and skin microbiota in canine atopic dermatitis in Shiba Inu dogs

**DOI:** 10.1101/2022.07.11.497949

**Authors:** Mirja Thomsen, Axel Künstner, Inken Wohlers, Michael Olbrich, Tim Lenfers, Takafumi Osumi, Yotaro Shimazaki, Koji Nishifuji, Saleh M Ibrahim, Adrian Watson, Hauke Busch, Misa Hirose

## Abstract

**Background:** Like its human counterpart, canine atopic dermatitis (cAD) is a chronic relapsing condition; thus, most cAD-affected dogs will require lifelong treatment to maintain an acceptable quality of life. A potential intervention is modulation of the composition of gut microbiota, and in fact, probiotic treatment has been proposed and tried in human atopic dermatitis (AD) patients. Since dogs are currently receiving intensive medical care, this will be the same option for dogs, while evidence of gut dysbiosis in cAD is still missing, although skin microbial profiling in cAD has been conducted in several studies. Therefore, we conducted a comprehensive analysis of both gut and skin microbiota in cAD in one specific cAD-predisposed breed, Shiba Inu. Additionally, we evaluated the impact of commonly used medical management on cAD (Janus kinase; JAK inhibitor, oclacitinib) on the gut and skin microbiota. Furthermore, we genotyped the Shiba Inu dogs according to the mitochondrial DNA haplogroup and assessed its association with the composition of the gut microbiota.

**Results:** *Staphylococcus* was the most predominant bacterial genus observed in the skin; *Escherichia/Shigella* and *Clostridium sensu stricto* were highly abundant in the gut of cAD-affected dogs. In the gut microbiota, *Fusobacteria* and *Megamonas* were highly abundant in healthy dogs but significantly reduced in cAD-affected dogs. The abundance of these bacterial taxa was positively correlated with the effect of the treatment and state of the disease. Oclacitinib treatment on cAD-affected dogs shifted the composition of microbiota towards that in healthy dogs, and the latter brought it much closer to healthy microbiota, particularly in the gut. Additionally, even within the same dog breed, the mtDNA haplogroup varied, and there was an association between the mtDNA haplogroup and gut microbial composition.

**Conclusions:** Dysbiosis of both the skin and the gut was observed in cAD in Shiba Inu dogs. Our findings provide a basis for the potential treatment of cAD by manipulating the gut microbiota as well as the skin microbiota.
