## Supplementary material S1, S2, supplementary Table S1-S6 for "A comprehensive analysis of gut and skin microbiota in canine atopic dermatitis in Shiba Inu dogs": Supplementary_Material_S1.xlsx

### Sheet: Sample-history
Status	Sex	Samping at (months old)	Body weight (kg)	BCS (/9)	Other animals at home	Housing	Dermatitis since y/o	Diet	Treats	Other medical history
Healthy-1	CM	19	14.7	5	None	Outdoor	None	Commercial dry food		None
Healthy-2	CM	64	No data	No data	Dog	Indoor	None	Commercial dry food		Cyst at the microchip site (recovered)
Healthy-3	SF	55	12.22	5	1 dog	Indoor	None	Commercial dry food, home made food	Cheese for dogs
Healthy-4	SF	114	13	7	1 dog	Indoor	None	Commercial dry food
Healthy-5	M	120	12.4	5	None	Indoor	None	Unknown
Healthy-6	SF	42	13.5	5	None	Indoor	None	Canagan dry
Healthy-7	F	65	4.9	4	1 dog	Indoor	None	Commercial dry food, vegetables	Soya treats
Healthy-8	SF	65	9.8	5	1 dog	Indoor	None	Commercial dry food (Beauty Pro, Hypoallergy)	Chicken inner fillet
Healthy-9	F	33	7.9	5	Cage animal (?)	Indoor	None	Commercial dry food
Healthy-10	F	58	6.2	5	Cage animal (?)	Indoor	None	Commercial dry food
Healthy-11	CM	30	6.5	No data	None	Indoor	None	No data
Healthy-12	SF	33	9.54	6	None	Indoor	None	Commercial dry food
Healthy-13	SF	41	9.75	4	None	Indoor	None	Prescription diet (Hypoallergy Moderate Calorie, Royal Canin)	Human food
Healthy-14	CM	23	No data	No data	None	Indoor	None	Commercial food
Healthy-15	F	43	6.65	5	None	Indoor	None	Commercial dry food	Dried fish
Healthy-16	F	50	11.2	4	None	No data	None	Commercial dry food
Healthy-17	CM	104	9.98	6	None	Indoor	None	Commercial dry food (Fish 4 Dogs, Salmon; hypoallergy)	Treats for dog (biscuit)
Healthy-18	CM	117	11.2	5	1 dog	Indoor	None	Commercial dry food (Iams, Lamb&Rice), Commercial wet food
Healthy-19	F	27	9.88	6	1 dog	Outdoor (garage)	None	Commercial dry food	Jerky	Flea allergic dermatitis (at 1 yr 2 mo, recovered)
Healthy-20	F	27	9	No data	1 dog	Outdoor (garage)	None	Commercial dry food	Jerky	Shampoo every 1-2mo
AD-pre-post-1	CM	136	13.7	5	None	Outdoor	11 years old	Prescription diet (Selected protein duck & tapioca, Royalcanin)		Eosinophilic gastrointestiitis at 11 yr (recovered)
AD-pre-post-2	SF	21	7.22	5	None	Indoor	1 year 4 months old	Prescription diet (Anallergic AN, Royalcanin)
AD-pre-post-3	SF	26	8.15	5	None	Indoor + 1-2h outdoor	6 months old	Prescription diet (Anallergic AN, Royalcanin)	Dried fish
AD-pre-post-4	SF		No data	6	No data	No data	No data	No data
AD-pre-post-5	SF	84	No data	No data	1 dog	Indoor	2 years old	Prescription diet (Selected protein Kangaroo & Oat), Royalcanin)
AD-pre-post-6	SF	128	10.2	4	No data	No data	No data	No data		1cm mass left axillary
AD-pre-post-7	SF	17	No data	No data	Dog	No data	No data	No data
AD-pre-post-8	SF	78	6.8	5	None	Indoor	1 year old	Deer meat only, 2/day
AD-pre-post-9	F	64	14.7	7	None	Indoor	No data	Prescription diet (Pure protein, chicken, ZENOAQ), 2/day	Chicken inner fillet
AD-pre-post-10	SF	64	5.4	5	None	Indoor	2 years old	Prescription diet (Pure protein, chicken, ZENOAQ), 2/day		Cystitis (recovered)
AD-treat-1	SF	62	4.95	5	None	Indoor	1 year old	Prescription diet (Anallergic AN, Royalcanin)	Chicken inner fillet, deer meat, vegetable	Kennelcogh (at 1yr old, recovered)
AD-treat-2	M	91	14.3	No data	No data	No data	No data	Prescription diet (Clinical diet, Mori-Nyu)
AD-treat-3	SF	136	10.6	No data	No data	No data	1 year old	No data		Ovary cycts (recovered)
AD-treat-4	CM	143	11.5	5	None	Indoor	1 year old	Home made food
AD-treat-5	M	44	10.45	5	Dog	Indoor	1.5 years old	Prescription diet (Anallergic AN, Royalcanin)
AD-treat-6	CM	52	11.5	6	None	Indoor	1 year old	Dry food	Chicken inner fillet
AD-treat-7	SF	14	6.45	5	None	Indoor	6 months old	Prescription diet (Derm difence, Hill's)
AD-treat-8	SF	62	6.8	No data	Dog	Indoor	No data	Home made food
AD-treat-9	CM	9	11.5	5	Dog	Indoor	6 months old	Prescription diet (Anallergic AN, Royalcanin)
AD-treat-10	SF	16	No data	5	Dog	Indoor	1 year old	No data

### Sheet: CADESI-4 + PVAS
Status	Sample ID	Perilabial area	Medial pinna	Axilla	Front paw	Hind paw	Cubital flexor	Palmar metacarpal	Flank	Inguinal area	Abdomen	Perineum	Ventral tail	Total	PVAS	Treatment received by the sampling
Healthy dog (Healthy)	Heatlthy-1
	Heatlthy-2
	Heatlthy-3
	Heatlthy-4
	Heatlthy-5
	Heatlthy-6
	Heatlthy-7
	Heatlthy-8
	Heatlthy-9
	Heatlthy-10
	Heatlthy-11
	Heatlthy-12
	Heatlthy-13
	Heatlthy-14
	Heatlthy-15
	Heatlthy-16
	Heatlthy-17
	Heatlthy-18
	Heatlthy-19
	Heatlthy-20
cAD dogs before treatment (cADpre)	cADpre-1	0	1	1	1	2	5	0	1	4	3	1	1	42	5.8	2% chlorhexidine + miconazole shampoo (Malaseb® shampoo) every 2-3 weeks
	cADpre-2	0	0	0	1	0	2	0	0	0	0	0	1	7	4.7	None
	cADpre-3	2	0	0	1	1	0	0	0	0	0	0	0	6	2.5	Predonisorone 5mg EOD
	cADpre-4	0	4	6	5	5	6	3	0	1	2	4	2	67	5.8	No data
	cADpre-5	0	2	2	1	1	4	1	1	2	2	0	0	30	5	Chlorhexidine Gluconate (Maskin water) 1/day; 2% chlorhexidine + miconazole shampoo (Malaseb® shampoo) once/week
	cADpre-6	0	1	3	0	0	0	1	3	4	3	3	0	33	4.7	No data
	cADpre-7													No data	No data	No data
	cADpre-8	0	1	4	5	5	1	5	0	3	3	0	0	50	5.9	0.5% chlorhexidine shampoo (Nolvasan shampoo) 2 times/month
	cADpre-9	0	1	0	2	0	3	0	0	2	2	2	0	18	5.8	Predonisorone 5mg EOD
	cADpre-10	3	0	3	1	0	2	2	3	6	4	7	2	51	7.8	Hirudoid Foam once/day 3 months: Adermyl® shampoo once in 2mo 2 yrs
cAD dogs after treatment (cADpost)	cADpost-1	0	1	2	0	1	1	0	1	2	3	0	1	23	3	Apoquel® BID 2 weeks; 2% chlorhexidine + miconazole shampoo (Malaseb® shampoo) 2/week; ursodeoxicol 60 mg BID
	cADpost-2	0	0	1	0	0	1	0	0	1	0	0	1	7	2.7	Apoquel® BID 2 weeks
	cADpost-3	0	0	0	0	0	0	0	0	0	0	0	0	0	0	Apoquel® BID 2 weeks; predonisorone 5mg EOD, 2 weeks
	cADpost-4	0	2	6	2	3	3	0	0	2	1	0	0	41	2.9	Apoquel® BID 2 weeks; 2% chlorhexidine and miconazole shampoo (Mmalaseb® shampoo) + moisturiser 2 times/week
	cADpost-5	0	3	3	1	0	4	0	0	1	1	1	0	24	1.8	Apoquel® BID 2 weeks; 2% chlorhexidine and miconazole shampoo (Malaseb® shampoo) 1/week 4mo; Hyalain opthalmic solution (3-4/day) 2wks
	cADpost-6	0	0	1	0	0	1	0	0	1	1	3	0	12	4.9	Apoquel® BID 2 weeks; Hibitane (chlorhexidine) 2 times/week,
	cADpost-7													No data	No data	No data
	cADpost-8	0	0	1	2	4	0	2	0	0	3	0	1	21	1.8	Apoquel® BID 2 weeks
	cADpost-9	0	1	1	1	0	0	0	0	1	1	1	0	10	3.7	Apoquel® BID 2 weeks, predonisorone 5mg EOD 2 weeks
	cADpost-10	1	0	2	2	0	2	0	1	2	2	2	2	25	3.6	Apoquel® BID 2 weeks; Hyldoid form 1/day
cAD dogs already on treatment (cADtreat)	cADtreat-1	0	0	0	0	0	0	0	0	0	0	0	0	0	2.7	Apoquel® SID 1yr3mo
	cADtreat-2	0	1	0	0	0	0	0	0	0	0	0	0	2	1.8	Apoquel® SID 12mo
	cADtreat-3	5	1	1	1	2	1	0	0	1	2	5	6	37	2.5	Apoquel® SID + Predonisorone 5mg
	cADtreat-4	1	0	1	0	0	0	0	0	3	1	0	0	11	2.5	Apoquel® SID 2 yrs
	cADtreat-5	0	0	0	0	0	0	0	0	0	0	0	0	0	3	Apoquel® SID 1yr10mo
	cADtreat-6	0	0	0	0	0	0	0	0	0	0	0	0	0	3.6	Apoquel® SID 1yr9mo
	cADtreat-7	0	0	0	0	0	0	0	0	0	0	0	0	0	1.8	Apoquel® SID 2mo
	cADtreat-8	0	0	0	1	1	0	1	0	1	0	0	0	9	2.2	Apoquel® SID 1yr2mo
	cADtreat-9	0	0	0	1	1	0	1	0	0	0	0	0	6	1.7	Apoquel® SID 9mo
	cADtreat-10	0	0	0	1	1	0	1	0	0	0	0	0	8	0.8	Apoquel® BID 5 days
																Apoquel® dose = 0.4-0.6mg/kg
