## Supplementary material S1, S2, supplementary Table S1-S6 for "A comprehensive analysis of gut and skin microbiota in canine atopic dermatitis in Shiba Inu dogs": Supplementary_Table_S1-S6.xlsx

### Sheet: Table S1
Table S1: Age and sex distribution of dogs involved in this study
	Healthy	cAD (cADpre + cADpost)	cAD already on treatment (cADtreat)
Number	20	10	10
Average age (months)	55	68.67	62.9
SD	32.61	43.46	47.75
Age min.	19	17	9
Age max.	120	136	143
Male	1	0	2
Neutered male	6	1	3
Female	7	1	0
Neutered female	6	7	5
Sex no record	0	1	0

### Sheet: Table S2
Table S2: Correlation analysis between bacterial taxa and clinical score (CADESI-04) to select the skin sites for further analysis
Location	Tax_level	GLM_p	FREQ	R_squared
Abdomen	Phylum	0.0409585	0.58	0.114
	Genus	9.24266e-09	0.28	0.615
Axilla	Phylum	0.146002	0.42	0.059
	Genus	0.00607005	0.3	0.196
Medial Pinna	Phylum	0.0102998	0.72	0.174
	Genus	0.000580474	0.28	0.29
Cubital flexor	Phylum	0.00356173	0.92	0.218
	Genus	0.000113277	0.5	0.351
Flank	Phylum	0.0226821	0.5	0.144
	Genus	0.0151029	0.16	0.162
Front paw	Phylum	0.0224688	0.46	0.14
	Genus	2.49233e-05	0.9	0.402
Inguinal area	Phylum	0.218308	0.26	0.044
	Genus	0.000320138	0.22	0.32
Hind paw	Phylum	0.00362164	0.84	0.229
	Genus	0.000855364	0.36	0.29
Perilabial area	Phylum	0.00160615	0.7	0.257
	Genus	7.72085e-06	0.6	0.449
Palmer metacarpal	Phylum	0.0193212	0.54	0.147
	Genus	0.000459463	0.14	0.299
Perineum	Phylum	4.12218e-05	0.7	0.386
	Genus	5.62124e-05	0.14	0.375
Stool	Phylum	7.21976e-05	0.8	0.375
	Genus	1.55417e-06	0.38	0.498
Ventral tail	Phylum	0.00123972	0.72	0.261
	Genus	2.51537e-05	0.4	0.402
Skin sites with R squared > 0.4 at the genus level were selected for further analysis.

### Sheet: Table S3
Table S3. Correlation of Staphylococcus abundance and CADESI-04 score in each skin site was compared between dog groups
Skin site	Contrast	Estimate	SE	df	t.ratio	p-value
Abdomen	cADpre - cADtreat	0.125365	0.0872946	34	1.43611	0.334148
	cADpre - Healthy	0.198428	0.0775633	34	2.55827	0.0392076
	cADtreat - Healthy	0.0730631	0.0749332	34	0.975043	0.597382
Axilla	cADpre - cADtreat	0.168205	0.08203	34	2.05053	0.115659
	cADpre - Healthy	0.183072	0.0728856	34	2.51177	0.043578
	cADtreat - Healthy	0.0148669	0.0704142	34	0.211136	0.975742
Cubital flexor	ADpre - ADtreatment	0.250857	0.12259	34	2.04631	0.11662
	ADpre - Healthy	0.395155	0.108924	34	3.6278	0.0026038
	ADtreatment - Healthy	0.144298	0.105231	34	1.37125	0.366952
Perilabial area	cADpre - cADtreat	0.181397	0.0846094	34	2.14394	0.0964338
	cADpre - Healthy	0.211462	0.0759109	34	2.78566	0.0232592
	cADtreat - Healthy	0.0300644	0.0733872	34	0.409668	0.91189
Palmer metacarpal	cADpre - cADtreat	0.225976	0.0765674	34	2.95133	0.0153295
	cADpre - Healthy	0.210968	0.0680319	34	3.10101	0.0105145
	cADtreat - Healthy	-0.0150078	0.0657251	34	-0.228341	0.97169
Flank	cADpre - cADtreat	0.142037	0.0647477	33	2.19371	0.0871374
	cADpre - Healthy	0.117619	0.0580911	33	2.02473	0.122097
	cADtreat - Healthy	-0.0244189	0.0561599	33	-0.43481	0.901349
Front paw	cADpre - cADtreat	0.14576	0.11546	34	1.26242	0.425738
	cADpre - Healthy	0.157192	0.102589	34	1.53225	0.288865
	cADtreat - Healthy	0.0114323	0.0991104	34	0.115349	0.992693
Hind paw	cADpre - cADtreat	0.0970112	0.0936902	32	1.03545	0.560377
	cADpre - Healthy	0.141673	0.0849625	32	1.66748	0.233117
	cADtreat - Healthy	0.044662	0.0821988	32	0.543342	0.850581
Significantly different comparisons were displayed in bald.

### Sheet: Table S4
Table S4: Mean relative abundance of the 10 most abundant Staphylococcus spp. in the selected four skin sites from healthy, cADpre, cADpost and cADtreat dogs
Abdomen
Species	Percent identity	Healthy		cADpre		cADpost		cADtreat
		Mean	SD	Mean	SD	Mean	SD	Mean	SD
S. aureus	1	4.74848e-06	1.48023e-05	0	0	0.00200319	0.00566589	1.20096e-05	3.60288e-05
S. caprae	0.9905	0.00172211	0.00492612	1.75006e-05	4.6959e-05	0.00399157	0.00716141	0.00906338	0.0245538
S. coagulans	1	0.0225002	0.0925001	0.06528	0.148832	0.00147951	0.00289647	0.0197811	0.057268
S. epidermidis	0.9754	0	0	0.00209132	0.00561159	0.00611729	0.00962097	0.00320403	0.00448352
S. equorum	1	0.00182064	0.00673614	0.000352033	0.000944604	0.00200346	0.00563447	0	0
S. haemolyticus	1	0.00241647	0.00773775	0.00385374	0.00909303	0.00484017	0.00902058	0.0131397	0.028086
S. hominis	0.9779	0.00164849	0.0067969	0.00420014	0.0112701	0	0	0	0
S. schleiferi	0.9841	0.00112404	0.00463452	0.000676118	0.00157456	6.08595e-06	1.72137e-05	0.00044088	0.00129962
S. warneri	1	0	0	2.02241e-05	5.42669e-05	0.00140676	0.0025803	0.000833674	0.00250102
S.pseudintermedius	1	0.00738015	0.0159878	0.160174	0.196169	0.0105098	0.0167444	0.0652052	0.130383
Front paw
Species	Percent identity	Healthy		cADpre		cADpost		cADtreat
		Mean	SD	Mean	SD	Mean	SD	Mean	SD
S. aureus	1	1.77115e-05	6.7414e-05	0.000186168	0.000526564	0.00401505	0.0113157	3.54736e-05	0.000106421
S. caprae	0.9905	0.00272916	0.00769382	0.0097501	0.0275706	0.00143913	0.0029079	8.75861e-06	2.62758e-05
S. coagulans	1	0.0702977	0.200437	0.103543	0.180161	0.00385874	0.0105114	0.029635	0.0744943
S. epidermidis	0.9754	0.00162925	0.00671757	0.00408147	0.00985301	0.0054961	0.0120359	0.00235899	0.00707696
S. equorum	1	0.00102999	0.0041933	0.00052924	0.00149004	0.000520283	0.00135229	0	0
S. haemolyticus	1	0.00142967	0.00527775	0.000943627	0.00139458	0.000823848	0.00232333	0.00154662	0.00340499
S. hominis	0.9779	0	0	0	0	0	0	8.75861e-06	2.62758e-05
S. schleiferi	0.9841	0.000926852	0.00267931	0.00142354	0.00234767	2.86302e-05	8.09786e-05	0.000521496	0.0013639
S. warneri	1	0.000394427	0.00159088	0.0032679	0.00890952	0	0	0	0
S.pseudintermedius	1	0.00736127	0.0195636	0.11932	0.155256	0.0307467	0.0347324	0.0631356	0.183174
Perilabial area
Species	Percent identity	Healthy		cADpre		cADpost		cADtreat
		Mean	SD	Mean	SD	Mean	SD	Mean	SD
S. aureus	1	0.000652644	0.00197138	0.000464775	0.00100507	0.00373219	0.00987444	0.000475261	0.000958228
S. caprae	0.9905	0.00219717	0.00239737	0.00132772	0.00231377	0.00187381	0.00253648	0.00576827	0.0127169
S. coagulans	1	0.0261671	0.0994364	0.109086	0.174675	0.0185804	0.0414116	0.0152548	0.030858
S. epidermidis	0.9754	0.00315886	0.00687477	0.00177941	0.00238341	0.00461295	0.00696068	0.00591452	0.0105854
S. equorum	1	0.00111022	0.00323818	0.000430615	0.000737328	0.00113943	0.00301464	8.6967e-05	0.000250723
S. haemolyticus	1	0.00574833	0.00718346	0.00244662	0.00314884	0.00441447	0.00648855	0.0076891	0.0088173
S. hominis	0.9779	1.14968e-05	2.60691e-05	0.000395169	0.000818074	0.000868773	0.00166128	0.00122002	0.00355766
S. schleiferi	0.9841	0.00321854	0.012098	0.00920603	0.0196359	0.000182646	0.000333381	0.000487899	0.0010097
S. warneri	1	0.00133938	0.00264061	0.00125847	0.00174251	0.00131779	0.00229172	0.00243047	0.00406877
S.pseudintermedius	1	0.0181328	0.0309228	0.147409	0.189724	0.011486	0.0125418	0.0530423	0.108078
Ventral tail
Species	Percent identity	Healthy		cADpre		cADpost		cADtreat
		Mean	SD	Mean	SD	Mean	SD	Mean	SD
S. aureus	1	0.000530162	0.002108	1.24114e-05	3.51048e-05	0.00244489	0.00690377	0.000208633	0.000625899
S. caprae	0.9905	0.00231218	0.00691169	0.000518367	0.000770082	0.000331416	0.000812077	0.00182697	0.00306872
S. coagulans	1	0.00702777	0.0269379	0.0328173	0.0863945	0.0213728	0.031909	0.0122819	0.0316688
S. epidermidis	0.9754	0.000962398	0.00284324	0.00135301	0.00232421	0.00271274	0.00388856	0.0164033	0.0381939
S. equorum	1	0.00121946	0.00256865	0.000270625	0.000553242	0.00125378	0.00252134	1.74521e-05	3.49144e-05
S. haemolyticus	1	0.00326736	0.00542903	0.000601264	0.000906955	0.00189881	0.00355684	0.0759664	0.214227
S. hominis	0.9779	9.9056e-06	4.08418e-05	0	0	3.20882e-05	8.05274e-05	0.00154698	0.00271305
S. schleiferi	0.9841	0.00114823	0.00439379	0.00375	0.0103382	0.000239564	0.000390172	0.000194758	0.000452287
S. warneri	1	0.0020305	0.00456339	0.000521539	0.00122957	0.000904853	0.00171515	0.000670224	0.00138304
S.pseudintermedius	1	0.00640974	0.0114029	0.105497	0.126135	0.0257099	0.037937	0.0547793	0.113604
Percent identity of the best hit from NCBI Nucleotide BLAST is presented in each classified species.

### Sheet: Table S5
Table S5: Mean relative abundance of bacterial taxa at the phylum level in faecal samples from all four dog groups
Phylum	Healthy	cADpre	cADpost	cADtreat
Acidobacteria	4.27414e-05	3.52499e-06	4.55521e-05	5.50952e-05
Actinobacteria	0.00606867	0.0159274	0.00253388	0.00999123
Bacteroidetes	0.247632	0.299688	0.265905	0.288987
Campilobacterota	0.0168837	0	8.09109e-05	0.000728409
Candidatus Saccharibacteria	3.41931e-05	3.52499e-06	4.7937e-06	5.21559e-05
Firmicutes	0.385227	0.450725	0.37873	0.407593
Fusobacteria	0.232732	0.000643687	0.0419151	0.0241385
Proteobacteria	0.111354	0.233005	0.310763	0.267223
SR1	1.9946e-05	0	0	0
Synergistetes	5.69885e-06	3.71051e-06	2.2777e-05	0.00123275

### Sheet: Table S6
Table S6: Mean relative abundance of bacterial taxa at the genus level in the feacal samples in all four dog groups
Genus	Healthy	cADpre	cADpost	cADtreat
Bacteroidaceae unk.	0.162398	0.0870204	0.0871337	0.189215
Bacteroides	0.0479686	0.181436	0.158714	0.0516684
Blautia	0	0.055578	0.0309373	0.0544079
Clostridium sensu stricto	0	0.0965964	0.0642303	0.0485512
Escherichia/Shigella	0.0245227	0.193748	0.282443	0.158178
Fusobacterium	0.2063	0	0.0419151	0.0240571
Fusobacteriaceae unk.	0.0264319	0	0	0
Lachnospiracea incertae sedis	0.0309469	0.0520175	0.0301154	0.0422405
Lachnospiraceae unk.	0.0721105	0.11381	0.113164	0.0579436
Megamonas	0.183741	0	0	0.0418948
Neisseriaceae unk.	0	0	0	0.0857335
Parasutterella	0.0312867	0.0203039	0	0
Phocaeicola	0.0291268	0	0	0
Porphyromonas	0	0.0312318	0	0
Prevotellamassilia	0	0	0	0.020406
Proteus	0.0360017	0	0	0
Streptococcus	0	0	0	0.0733805
Terrisporobacter	0	0.0357014	0	0
Turicibacter	0	0	0	0.0242535
Other	0.149166	0.132557	0.191347	0.128071
